# Stable flies are bonafide reservoirs of mastitis-associated bacteria

**DOI:** 10.1101/2024.02.27.582344

**Authors:** Andrew J. Sommer, Julia E. Kettner, Kerri L. Coon

## Abstract

Hematophagous *Stomoxys* (stable) fly populations in dairy barns are sustained by a constant availability of cattle hosts and manure, which serve as major reservoirs of both zoonotic and opportunistic bacterial pathogens. However, the overall composition and diversity of bacterial communities associated with *Stomoxys* flies and the ability of biting flies to acquire and transmit potentially pathogenic bacteria present in their surrounding environment remain to be investigated. Here, we present the first culture-independent examination of *Stomoxys*-associated bacterial communities through longitudinal sampling of fly and manure samples collected from two connected dairy facilities in South Central Wisconsin. High throughput 16S rRNA gene amplicon sequencing was used to characterize and compare bacterial communities present on or within flies and in manure collected from the same facility. Bacterial alpha diversity was overall higher in manure samples as compared to fly samples, with manure-associated bacterial communities being dominated by members of the Bacteroidales, Eubacteriales, and Oscillospirales. In contrast, flies harbored relatively low-complexity communities dominated by members of the Enterobacterales, Staphylococcales, and Lactobacillales. Clinically relevant bacterial strains, including *Escherichia* spp. and other taxa associated with mastitic cows housed in the same facilities, were detected in paired fly and manure samples but exhibited dramatically elevated abundances in fly samples as compared to manure samples. Viable colonies of *Escherichia*, *Klebsiella*, and *Staphylococcus* spp. were also readily isolated from fly samples, confirming that flies harbor culturable mastitis associated bacteria. This study provides definitive support for a potential role for biting flies in mediating bacterial pathogen transmission in dairy barns and other agricultural settings.

**IMPORTANCE:** Disease prevention on dairy farms has significant implications for cattle health, food security, and zoonosis. Of particular importance is the control of bovine mastitis, which can be caused by a diverse array of environmental bacterial pathogens, including *Klebsiella*, *E. coli*, *Streptococcus*, and *Staphylococcus* spp. Despite being one of the most significant and costly cattle diseases worldwide, the epidemiology of bovine mastitis is not well understood. This study provides the first culture-dependent and culture-independent evidence to support the potential for biting flies to transmit opportunistic bovine and human pathogens in agricultural settings. It also links carriage of specific bacterial taxa in flies to clinical mastitis cases in cows housed in the same facility at the time of sampling. Altogether, these results indicate that biting flies represent an important, yet understudied biosecurity threat to animal husbandry facilities.
