## Supplementary material for "Stable flies are bonafide reservoirs of mastitis-associated bacteria": Table S1

### Sheet: Table S1
Table S1. Sample metadata and sequencing statistics.
sample.id	summary	pooltype	sample.type	location	trap	sampling.date	total.reads	total.asvs	breakaway.richness
ArlM1	Manure.Arlington	Manure_Samples	Manure	Arlington	Arl-M1	7.9.2021	3260	172	172.322
ArlM10	Manure.Arlington	Manure_Samples	Manure	Arlington	Arl-M5	7.16.2021	7521	358	358.417
ArlM11	Manure.Arlington	Manure_Samples	Manure	Arlington	Arl-M1	7.23.2021	1577	102	102.289
ArlM12	Manure.Arlington	Manure_Samples	Manure	Arlington	Arl-M2	7.23.2021	6578	268	268.28
ArlM13	Manure.Arlington	Manure_Samples	Manure	Arlington	Arl-M3	7.23.2021	72714	1164	1164.67
ArlM14	Manure.Arlington	Manure_Samples	Manure	Arlington	Arl-M4	7.23.2021	5532	222	222.267
ArlM15	Manure.Arlington	Manure_Samples	Manure	Arlington	Arl-M5	7.23.2021	4776	204	204.351
ArlM16	Manure.Arlington	Manure_Samples	Manure	Arlington	Arl-M1	7.30.2021	19357	562	562.26
ArlM17	Manure.Arlington	Manure_Samples	Manure	Arlington	Arl-M2	7.30.2021	3683	189	189.556
ArlM18	Manure.Arlington	Manure_Samples	Manure	Arlington	Arl-M3	7.30.2021	3628	161	161.397
ArlM19	Manure.Arlington	Manure_Samples	Manure	Arlington	Arl-M4	7.30.2021	5478	187	187.253
ArlM2	Manure.Arlington	Manure_Samples	Manure	Arlington	Arl-M2	7.9.2021	5361	234	234.396
ArlM20	Manure.Arlington	Manure_Samples	Manure	Arlington	Arl-M5	7.30.2021	3662	201	201.553
ArlM21	Manure.Arlington	Manure_Samples	Manure	Arlington	Arl-sickpen	7.30.2021	32894	894	894.343
ArlM22	Manure.Arlington	Manure_Samples	Manure	Arlington	Arl-M1	8.6.2021	14770	389	389.381
ArlM23	Manure.Arlington	Manure_Samples	Manure	Arlington	Arl-M2	8.6.2021	26329	408	408.525
ArlM24	Manure.Arlington	Manure_Samples	Manure	Arlington	Arl-M3	8.6.2021	24696	582	582.4
ArlM25	Manure.Arlington	Manure_Samples	Manure	Arlington	Arl-M4	8.6.2021	19513	437	437.341
ArlM26	Manure.Arlington	Manure_Samples	Manure	Arlington	Arl-M5	8.6.2021	8142	334	334.41
ArlM27	Manure.Arlington	Manure_Samples	Manure	Arlington	Arl-sickpen	8.6.2021	4618	271	271.492
ArlM28	Manure.Arlington	Manure_Samples	Manure	Arlington	Arl-M1	8.13.2021	9271	312	312.492
ArlM29	Manure.Arlington	Manure_Samples	Manure	Arlington	Arl-M2	8.13.2021	16052	391	391.463
ArlM3	Manure.Arlington	Manure_Samples	Manure	Arlington	Arl-M3	7.9.2021	14210	488	488.369
ArlM30	Manure.Arlington	Manure_Samples	Manure	Arlington	Arl-M3	8.13.2021	28663	765	765.405
ArlM31	Manure.Arlington	Manure_Samples	Manure	Arlington	Arl-M4	8.13.2021	1432	78	78.1465
ArlM32	Manure.Arlington	Manure_Samples	Manure	Arlington	Arl-M5	8.13.2021	33795	766	766.56
ArlM33	Manure.Arlington	Manure_Samples	Manure	Arlington	Arl-sickpen	8.13.2021	6693	369	369.483
ArlM34	Manure.Arlington	Manure_Samples	Manure	Arlington	Arl-M1	8.20.2021	7130	290	290.29
ArlM35	Manure.Arlington	Manure_Samples	Manure	Arlington	Arl-M2	8.20.2021	4647	228	228.348
ArlM36	Manure.Arlington	Manure_Samples	Manure	Arlington	Arl-M3	8.20.2021	22538	703	703.364
ArlM37	Manure.Arlington	Manure_Samples	Manure	Arlington	Arl-M4	8.20.2021	8558	283	283.467
ArlM38	Manure.Arlington	Manure_Samples	Manure	Arlington	Arl-M5	8.20.2021	23829	461	461.257
ArlM39	Manure.Arlington	Manure_Samples	Manure	Arlington	Arl-sickpen	8.20.2021	4964	318	318.489
ArlM4	Manure.Arlington	Manure_Samples	Manure	Arlington	Arl-M4	7.9.2021	7395	294	294.301
ArlM40	Manure.Arlington	Manure_Samples	Manure	Arlington	Arl-M1	8.27.2021	21059	602	602.38
ArlM41	Manure.Arlington	Manure_Samples	Manure	Arlington	Arl-M2	8.27.2021	4155	229	229.329
ArlM42	Manure.Arlington	Manure_Samples	Manure	Arlington	Arl-M3	8.27.2021	25771	635	635.334
ArlM43	Manure.Arlington	Manure_Samples	Manure	Arlington	Arl-M4	8.27.2021	5829	233	233.386
ArlM44	Manure.Arlington	Manure_Samples	Manure	Arlington	Arl-M5	8.27.2021	5252	232	232.238
ArlM45	Manure.Arlington	Manure_Samples	Manure	Arlington	Arl-sickpen	8.27.2021	34133	932	932.972
ArlM46	Manure.Arlington	Manure_Samples	Manure	Arlington	Arl-M1	9.10.2021	126967	1228	1228.37
ArlM47	Manure.Arlington	Manure_Samples	Manure	Arlington	Arl-M2	9.10.2021	29661	667	667.343
ArlM48	Manure.Arlington	Manure_Samples	Manure	Arlington	Arl-M3	9.10.2021	5676	258	258.319
ArlM49	Manure.Arlington	Manure_Samples	Manure	Arlington	Arl-M4	9.10.2021	46051	790	790.415
ArlM5	Manure.Arlington	Manure_Samples	Manure	Arlington	Arl-M5	7.9.2021	21561	547	547.383
ArlM50	Manure.Arlington	Manure_Samples	Manure	Arlington	Arl-M5	9.10.2021	80934	832	832.302
ArlM51	Manure.Arlington	Manure_Samples	Manure	Arlington	Arl-sickpen	9.10.2021	6683	163	163.274
ArlM6	Manure.Arlington	Manure_Samples	Manure	Arlington	Arl-M1	7.16.2021	2435	139	139.4
ArlM7	Manure.Arlington	Manure_Samples	Manure	Arlington	Arl-M2	7.16.2021	14103	424	424.449
ArlM8	Manure.Arlington	Manure_Samples	Manure	Arlington	Arl-M3	7.16.2021	8952	386	386.536
ArlM9	Manure.Arlington	Manure_Samples	Manure	Arlington	Arl-M4	7.16.2021	17167	517	517.571
DCCM100	Manure.DCC	Manure_Samples	Manure	DCC	DCC-Q4	9.15.2021	84618	1217	1217.32
DCCM101	Manure.DCC	Manure_Samples	Manure	DCC	DCC-Outdoor	9.15.2021	32427	615	615.343
DCCM102	Manure.DCC	Manure_Samples	Manure	DCC	DCC-Q1	7.8.2021	12201	436	436.436
DCCM103	Manure.DCC	Manure_Samples	Manure	DCC	DCC-Q2	7.8.2021	43641	674	674.214
DCCM104	Manure.DCC	Manure_Samples	Manure	DCC	DCC-Q3	7.8.2021	4212	217	217.24
DCCM105	Manure.DCC	Manure_Samples	Manure	DCC	DCC-Q4	7.8.2021	1938	126	126.258
DCCM106	Manure.DCC	Manure_Samples	Manure	DCC	DCC-Outdoor	7.8.2021	2535	161	161.423
DCCM52	Manure.DCC	Manure_Samples	Manure	DCC	DCC-Q1	7.15.2021	28404	813	813.374
DCCM53	Manure.DCC	Manure_Samples	Manure	DCC	DCC-Q2	7.15.2021	122390	1636	1636.34
DCCM54	Manure.DCC	Manure_Samples	Manure	DCC	DCC-Q3	7.15.2021	49149	819	819.257
DCCM55	Manure.DCC	Manure_Samples	Manure	DCC	DCC-Q4	7.15.2021	34814	797	797.275
DCCM56	Manure.DCC	Manure_Samples	Manure	DCC	DCC-Outdoor	7.15.2021	150536	1443	1443.51
DCCM57	Manure.DCC	Manure_Samples	Manure	DCC	DCC-Q1	7.22.2021	57924	1272	1272.39
DCCM58	Manure.DCC	Manure_Samples	Manure	DCC	DCC-Q2	7.22.2021	13690	485	485.295
DCCM59	Manure.DCC	Manure_Samples	Manure	DCC	DCC-Q3	7.22.2021	22333	478	478.441
DCCM60	Manure.DCC	Manure_Samples	Manure	DCC	DCC-Q4	7.22.2021	118358	1456	1456.39
DCCM61	Manure.DCC	Manure_Samples	Manure	DCC	DCC-Outdoor	7.22.2021	53747	945	945.357
DCCM62	Manure.DCC	Manure_Samples	Manure	DCC	DCC-Q1	7.29.2021	17800	344	344.466
DCCM63	Manure.DCC	Manure_Samples	Manure	DCC	DCC-Q2	7.29.2021	64641	1092	1092.41
DCCM64	Manure.DCC	Manure_Samples	Manure	DCC	DCC-Q3	7.29.2021	16248	542	542.391
DCCM65	Manure.DCC	Manure_Samples	Manure	DCC	DCC-Q4	7.29.2021	6693	266	266.216
DCCM66	Manure.DCC	Manure_Samples	Manure	DCC	DCC-Outdoor	7.29.2021	13426	200	200.367
DCCM67	Manure.DCC	Manure_Samples	Manure	DCC	DCC-Q1	8.5.2021	70297	1153	1153.42
DCCM68	Manure.DCC	Manure_Samples	Manure	DCC	DCC-Q2	8.5.2021	150675	1664	1664.43
DCCM69	Manure.DCC	Manure_Samples	Manure	DCC	DCC-Q3	8.5.2021	83251	1220	1220.33
DCCM70	Manure.DCC	Manure_Samples	Manure	DCC	DCC-Q4	8.5.2021	124531	1460	1461.32
DCCM71	Manure.DCC	Manure_Samples	Manure	DCC	DCC-Outdoor	8.5.2021	88503	1189	1189.39
DCCM72	Manure.DCC	Manure_Samples	Manure	DCC	DCC-Q1	8.12.2021	35843	715	715.305
DCCM73	Manure.DCC	Manure_Samples	Manure	DCC	DCC-Q2	8.12.2021	207718	1675	1675.24
DCCM74	Manure.DCC	Manure_Samples	Manure	DCC	DCC-Q3	8.12.2021	51044	882	882.304
DCCM75	Manure.DCC	Manure_Samples	Manure	DCC	DCC-Q4	8.12.2021	77656	1063	1063.22
DCCM76	Manure.DCC	Manure_Samples	Manure	DCC	DCC-Outdoor	8.12.2021	162801	1556	1556.43
DCCM77	Manure.DCC	Manure_Samples	Manure	DCC	DCC-Q1	8.19.2021	187321	1584	1584.41
DCCM78	Manure.DCC	Manure_Samples	Manure	DCC	DCC-Q2	8.19.2021	214164	1976	1976.25
DCCM79	Manure.DCC	Manure_Samples	Manure	DCC	DCC-Q3	8.19.2021	47538	744	745.076
DCCM80	Manure.DCC	Manure_Samples	Manure	DCC	DCC-Q4	8.19.2021	33561	694	694.202
DCCM81	Manure.DCC	Manure_Samples	Manure	DCC	DCC-Outdoor	8.19.2021	55203	964	964.209
DCCM82	Manure.DCC	Manure_Samples	Manure	DCC	DCC-Q1	8.26.2021	35241	869	869.417
DCCM83	Manure.DCC	Manure_Samples	Manure	DCC	DCC-Q2	8.26.2021	18934	594	594.362
DCCM84	Manure.DCC	Manure_Samples	Manure	DCC	DCC-Q3	8.26.2021	15672	401	401.177
DCCM85	Manure.DCC	Manure_Samples	Manure	DCC	DCC-Q4	8.26.2021	479847	2378	2378.25
DCCM86	Manure.DCC	Manure_Samples	Manure	DCC	DCC-Outdoor	8.26.2021	267269	1849	1849.3
DCCM87	Manure.DCC	Manure_Samples	Manure	DCC	DCC-Q1	9.2.2021	61040	1050	1050.39
DCCM88	Manure.DCC	Manure_Samples	Manure	DCC	DCC-Q2	9.2.2021	28745	685	685.198
DCCM89	Manure.DCC	Manure_Samples	Manure	DCC	DCC-Q3	9.2.2021	40447	533	533.154
DCCM90	Manure.DCC	Manure_Samples	Manure	DCC	DCC-Q4	9.2.2021	48261	850	850.203
DCCM91	Manure.DCC	Manure_Samples	Manure	DCC	DCC-Outdoor	9.2.2021	63870	942	942.196
DCCM92	Manure.DCC	Manure_Samples	Manure	DCC	DCC-Q1	9.9.2021	59980	972	972.292
DCCM93	Manure.DCC	Manure_Samples	Manure	DCC	DCC-Q2	9.9.2021	47886	862	863.325
DCCM94	Manure.DCC	Manure_Samples	Manure	DCC	DCC-Q3	9.9.2021	111189	1143	1143.29
DCCM95	Manure.DCC	Manure_Samples	Manure	DCC	DCC-Q4	9.9.2021	71844	1046	1046.28
DCCM96	Manure.DCC	Manure_Samples	Manure	DCC	DCC-Outdoor	9.9.2021	79127	970	970.328
DCCM97	Manure.DCC	Manure_Samples	Manure	DCC	DCC-Q1	9.15.2021	101795	917	918.201
DCCM98	Manure.DCC	Manure_Samples	Manure	DCC	DCC-Q2	9.15.2021	53875	956	956.309
DCCM99	Manure.DCC	Manure_Samples	Manure	DCC	DCC-Q3	9.15.2021	34541	702	702.257
Ecto10	Ecto.Arlington	Fly_Samples	Ecto	Arlington	B2-West	7.16.2021	6503	26	26.1236
Ecto11	Ecto.DCC	Fly_Samples	Ecto	DCC	DCC	7.22.2021	190	18	18.0651
Ecto12	Ecto.Arlington	Fly_Samples	Ecto	Arlington	B1-East	7.23.2021	5156	84	84.1448
Ecto13	Ecto.Arlington	Fly_Samples	Ecto	Arlington	B1-West	7.23.2021	1680	58	58.1197
Ecto14	Ecto.Arlington	Fly_Samples	Ecto	Arlington	B2-East	7.23.2021	11745	39	39.3012
Ecto16	Ecto.DCC	Fly_Samples	Ecto	DCC	DCC	7.29.2021	302	14	14.0204
Ecto17	Ecto.Arlington	Fly_Samples	Ecto	Arlington	B1-East	7.30.2021	508	28	28.391
Ecto18	Ecto.Arlington	Fly_Samples	Ecto	Arlington	B1-West	7.30.2021	2951	46	46.0681
Ecto19	Ecto.Arlington	Fly_Samples	Ecto	Arlington	B2-East	7.30.2021	1183	15	15.2113
Ecto20	Ecto.Arlington	Fly_Samples	Ecto	Arlington	B2-West	7.30.2021	8303	8	8.12657
Ecto21	Ecto.DCC	Fly_Samples	Ecto	DCC	DCC	8.5.2021	841	65	65.403
Ecto22	Ecto.Arlington	Fly_Samples	Ecto	Arlington	B1-East	8.6.2021	734	43	43.1163
Ecto23	Ecto.Arlington	Fly_Samples	Ecto	Arlington	B1-West	8.6.2021	11938	188	188.387
Ecto24	Ecto.Arlington	Fly_Samples	Ecto	Arlington	B2-East	8.6.2021	3124	100	100.165
Ecto25	Ecto.Arlington	Fly_Samples	Ecto	Arlington	B2-West	8.6.2021	8604	228	228.46
Ecto27	Ecto.Arlington	Fly_Samples	Ecto	Arlington	B1-East	8.13.2021	27010	67	67.3241
Ecto28	Ecto.Arlington	Fly_Samples	Ecto	Arlington	B1-West	8.13.2021	9619	43	43.2354
Ecto29	Ecto.Arlington	Fly_Samples	Ecto	Arlington	B2-East	8.13.2021	34049	30	30.0815
Ecto30	Ecto.Arlington	Fly_Samples	Ecto	Arlington	B2-West	8.13.2021	35501	94	94.072
Ecto32	Ecto.Arlington	Fly_Samples	Ecto	Arlington	B1-East	8.20.2021	25192	135	135.203
Ecto33	Ecto.Arlington	Fly_Samples	Ecto	Arlington	B1-West	8.20.2021	23107	379	379.651
Ecto34	Ecto.Arlington	Fly_Samples	Ecto	Arlington	B2-East	8.20.2021	2452	119	119.344
Ecto35	Ecto.Arlington	Fly_Samples	Ecto	Arlington	B2-West	8.20.2021	427	17	17.0178
Ecto37	Ecto.Arlington	Fly_Samples	Ecto	Arlington	B1-East	8.27.2021	11615	103	103.398
Ecto38	Ecto.Arlington	Fly_Samples	Ecto	Arlington	B1-West	8.27.2021	1761	26	26.0285
Ecto39	Ecto.Arlington	Fly_Samples	Ecto	Arlington	B2-East	8.27.2021	29540	159	159.194
Ecto40	Ecto.Arlington	Fly_Samples	Ecto	Arlington	B2-West	8.27.2021	16930	167	167.422
Ecto41	Ecto.DCC	Fly_Samples	Ecto	DCC	DCC	9.9.2021	211	20	20.263
Ecto42	Ecto.Arlington	Fly_Samples	Ecto	Arlington	B1-East	9.10.2021	23355	217	217.458
Ecto44	Ecto.Arlington	Fly_Samples	Ecto	Arlington	B2-East	9.10.2021	2362	100	100.282
Ecto7	Ecto.Arlington	Fly_Samples	Ecto	Arlington	B1-East	7.16.2021	6458	46	46.2094
Ecto9	Ecto.Arlington	Fly_Samples	Ecto	Arlington	B2-East	7.16.2021	4043	21	21.0919
Endo10A	Endo.Arlington	Fly_Samples	Endo	Arlington	B2-West	7.16.2021	133	7	7.0103
Endo10B	Endo.Arlington	Fly_Samples	Endo	Arlington	B2-West	7.16.2021	5037	84	84.2839
Endo10D	Endo.Arlington	Fly_Samples	Endo	Arlington	B2-West	7.16.2021	7697	32	32.0732
Endo11A	Endo.DCC	Fly_Samples	Endo	DCC	DCC	7.22.2021	104	7	7.15726
Endo11B	Endo.DCC	Fly_Samples	Endo	DCC	DCC	7.22.2021	134	2	2.02023
Endo11D	Endo.DCC	Fly_Samples	Endo	DCC	DCC	7.22.2021	789	11	11.0618
Endo11E	Endo.DCC	Fly_Samples	Endo	DCC	DCC	7.22.2021	15967	24	24.1492
Endo12B	Endo.Arlington	Fly_Samples	Endo	Arlington	B1-East	7.23.2021	166	7	7.01261
Endo12C	Endo.Arlington	Fly_Samples	Endo	Arlington	B1-East	7.23.2021	2525	8	8.00111
Endo12D	Endo.Arlington	Fly_Samples	Endo	Arlington	B1-East	7.23.2021	15568	28	28.0122
Endo12E	Endo.Arlington	Fly_Samples	Endo	Arlington	B1-East	7.23.2021	216	8	8.00386
Endo13A	Endo.Arlington	Fly_Samples	Endo	Arlington	B1-West	7.23.2021	10902	30	30.3002
Endo13B	Endo.Arlington	Fly_Samples	Endo	Arlington	B1-West	7.23.2021	4240	66	66.2162
Endo13C	Endo.Arlington	Fly_Samples	Endo	Arlington	B1-West	7.23.2021	17634	25	25.0913
Endo13D	Endo.Arlington	Fly_Samples	Endo	Arlington	B1-West	7.23.2021	354	12	12.0084
Endo13E	Endo.Arlington	Fly_Samples	Endo	Arlington	B1-West	7.23.2021	417	5	5.00252
Endo14A	Endo.Arlington	Fly_Samples	Endo	Arlington	B2-East	7.23.2021	23937	8	8.01514
Endo14B	Endo.Arlington	Fly_Samples	Endo	Arlington	B2-East	7.23.2021	3651	51	51.0911
Endo14C	Endo.Arlington	Fly_Samples	Endo	Arlington	B2-East	7.23.2021	23449	12	12.0432
Endo15A	Endo.Arlington	Fly_Samples	Endo	Arlington	B2-West	7.23.2021	19976	45	45.0716
Endo15B	Endo.Arlington	Fly_Samples	Endo	Arlington	B2-West	7.23.2021	24379	35	35.2017
Endo15C	Endo.Arlington	Fly_Samples	Endo	Arlington	B2-West	7.23.2021	3898	7	7.02108
Endo15D	Endo.Arlington	Fly_Samples	Endo	Arlington	B2-West	7.23.2021	23090	72	72.1412
Endo16A	Endo.DCC	Fly_Samples	Endo	DCC	DCC	7.29.2021	3432	32	32.0913
Endo17C	Endo.Arlington	Fly_Samples	Endo	Arlington	B1-East	7.30.2021	2776	21	21.0366
Endo18A	Endo.Arlington	Fly_Samples	Endo	Arlington	B1-West	7.30.2021	439	9	9.14085
Endo18B	Endo.Arlington	Fly_Samples	Endo	Arlington	B1-West	7.30.2021	293	4	NA
Endo19A	Endo.Arlington	Fly_Samples	Endo	Arlington	B2-East	7.30.2021	4759	38	38.2072
Endo19B	Endo.Arlington	Fly_Samples	Endo	Arlington	B2-East	7.30.2021	18413	7	NA
Endo1A	Endo.DCC	Fly_Samples	Endo	DCC	DCC	7.8.2021	240	17	17.1553
Endo1B	Endo.DCC	Fly_Samples	Endo	DCC	DCC	7.8.2021	565	25	25.3503
Endo20A	Endo.Arlington	Fly_Samples	Endo	Arlington	B2-West	7.30.2021	24375	170	170.129
Endo20B	Endo.Arlington	Fly_Samples	Endo	Arlington	B2-West	7.30.2021	12596	14	14.0662
Endo21A	Endo.DCC	Fly_Samples	Endo	DCC	DCC	8.5.2021	8249	181	181.077
Endo22A	Endo.Arlington	Fly_Samples	Endo	Arlington	B1-East	8.6.2021	1950	25	25.021
Endo22B	Endo.Arlington	Fly_Samples	Endo	Arlington	B1-East	8.6.2021	561	6	6.28882
Endo22C	Endo.Arlington	Fly_Samples	Endo	Arlington	B1-East	8.6.2021	2277	17	17.0618
Endo22D	Endo.Arlington	Fly_Samples	Endo	Arlington	B1-East	8.6.2021	1672	23	23.1129
Endo22E	Endo.Arlington	Fly_Samples	Endo	Arlington	B1-East	8.6.2021	1521	27	27.013
Endo23A	Endo.Arlington	Fly_Samples	Endo	Arlington	B1-West	8.6.2021	965	14	14.2274
Endo23B	Endo.Arlington	Fly_Samples	Endo	Arlington	B1-West	8.6.2021	6047	33	33.0235
Endo23C	Endo.Arlington	Fly_Samples	Endo	Arlington	B1-West	8.6.2021	9643	71	71.0996
Endo23D	Endo.Arlington	Fly_Samples	Endo	Arlington	B1-West	8.6.2021	21533	72	73.3715
Endo23E	Endo.Arlington	Fly_Samples	Endo	Arlington	B1-West	8.6.2021	1827	19	19.0501
Endo24A	Endo.Arlington	Fly_Samples	Endo	Arlington	B2-East	8.6.2021	38004	24	24.0634
Endo24B	Endo.Arlington	Fly_Samples	Endo	Arlington	B2-East	8.6.2021	29147	31	31.0157
Endo24C	Endo.Arlington	Fly_Samples	Endo	Arlington	B2-East	8.6.2021	258280	83	83.2053
Endo24D	Endo.Arlington	Fly_Samples	Endo	Arlington	B2-East	8.6.2021	42713	23	23.0319
Endo24E	Endo.Arlington	Fly_Samples	Endo	Arlington	B2-East	8.6.2021	18507	14	14.0233
Endo25A	Endo.Arlington	Fly_Samples	Endo	Arlington	B2-West	8.6.2021	16960	94	94.2286
Endo25B	Endo.Arlington	Fly_Samples	Endo	Arlington	B2-West	8.6.2021	4969	32	32.0281
Endo25C	Endo.Arlington	Fly_Samples	Endo	Arlington	B2-West	8.6.2021	1603	15	15.0149
Endo25D	Endo.Arlington	Fly_Samples	Endo	Arlington	B2-West	8.6.2021	9234	145	145.205
Endo27A	Endo.Arlington	Fly_Samples	Endo	Arlington	B1-East	8.13.2021	41140	34	34.0073
Endo27B	Endo.Arlington	Fly_Samples	Endo	Arlington	B1-East	8.13.2021	31562	47	47.0114
Endo27C	Endo.Arlington	Fly_Samples	Endo	Arlington	B1-East	8.13.2021	39604	28	28.0149
Endo27D	Endo.Arlington	Fly_Samples	Endo	Arlington	B1-East	8.13.2021	8014	29	29.0233
Endo27E	Endo.Arlington	Fly_Samples	Endo	Arlington	B1-East	8.13.2021	4307	24	24.0114
Endo28A	Endo.Arlington	Fly_Samples	Endo	Arlington	B1-West	8.13.2021	12694	24	24.0501
Endo28B	Endo.Arlington	Fly_Samples	Endo	Arlington	B1-West	8.13.2021	10741	16	16.0281
Endo29A	Endo.Arlington	Fly_Samples	Endo	Arlington	B2-East	8.13.2021	17390	36	36.0366
Endo29B	Endo.Arlington	Fly_Samples	Endo	Arlington	B2-East	8.13.2021	1642	19	19.0815
Endo2A	Endo.Arlington	Fly_Samples	Endo	Arlington	B1-East	7.9.2021	19049	57	57.1615
Endo2B	Endo.Arlington	Fly_Samples	Endo	Arlington	B1-East	7.9.2021	514	26	26.0111
Endo30A	Endo.Arlington	Fly_Samples	Endo	Arlington	B2-West	8.13.2021	35061	39	39.0099
Endo30B	Endo.Arlington	Fly_Samples	Endo	Arlington	B2-West	8.13.2021	5613	23	23.0876
Endo30C	Endo.Arlington	Fly_Samples	Endo	Arlington	B2-West	8.13.2021	10029	25	25.0021
Endo30D	Endo.Arlington	Fly_Samples	Endo	Arlington	B2-West	8.13.2021	19312	38	38.0366
Endo32A	Endo.Arlington	Fly_Samples	Endo	Arlington	B1-East	8.20.2021	2412	33	33.0259
Endo32D	Endo.Arlington	Fly_Samples	Endo	Arlington	B1-East	8.20.2021	351	7	7.00304
Endo33A	Endo.Arlington	Fly_Samples	Endo	Arlington	B1-West	8.20.2021	24650	50	50.0843
Endo33B	Endo.Arlington	Fly_Samples	Endo	Arlington	B1-West	8.20.2021	2358	20	20.0366
Endo34A	Endo.Arlington	Fly_Samples	Endo	Arlington	B2-East	8.20.2021	1761	12	12.0056
Endo34B	Endo.Arlington	Fly_Samples	Endo	Arlington	B2-East	8.20.2021	16026	40	40.2715
Endo34C	Endo.Arlington	Fly_Samples	Endo	Arlington	B2-East	8.20.2021	16612	82	82.0897
Endo35A	Endo.Arlington	Fly_Samples	Endo	Arlington	B2-West	8.20.2021	10235	20	20.1011
Endo37A	Endo.Arlington	Fly_Samples	Endo	Arlington	B1-East	8.27.2021	13265	11	11.0155
Endo37B	Endo.Arlington	Fly_Samples	Endo	Arlington	B1-East	8.27.2021	27783	17	17.0101
Endo37C	Endo.Arlington	Fly_Samples	Endo	Arlington	B1-East	8.27.2021	109781	126	126.162
Endo37D	Endo.Arlington	Fly_Samples	Endo	Arlington	B1-East	8.27.2021	60365	28	28.1573
Endo37E	Endo.Arlington	Fly_Samples	Endo	Arlington	B1-East	8.27.2021	42333	17	17.0281
Endo38A	Endo.Arlington	Fly_Samples	Endo	Arlington	B1-West	8.27.2021	2953	18	18.0494
Endo39A	Endo.Arlington	Fly_Samples	Endo	Arlington	B2-East	8.27.2021	101055	60	60.0329
Endo39B	Endo.Arlington	Fly_Samples	Endo	Arlington	B2-East	8.27.2021	279	11	11.0005
Endo39C	Endo.Arlington	Fly_Samples	Endo	Arlington	B2-East	8.27.2021	44052	49	49.1974
Endo39D	Endo.Arlington	Fly_Samples	Endo	Arlington	B2-East	8.27.2021	5737	33	33.0083
Endo3A	Endo.Arlington	Fly_Samples	Endo	Arlington	B1-West	7.9.2021	4615	55	55.1334
Endo3C	Endo.Arlington	Fly_Samples	Endo	Arlington	B1-West	7.9.2021	5097	23	23.1302
Endo3D	Endo.Arlington	Fly_Samples	Endo	Arlington	B1-West	7.9.2021	1010	7	NA
Endo3E	Endo.Arlington	Fly_Samples	Endo	Arlington	B1-West	7.9.2021	3266	18	18.064
Endo40A	Endo.Arlington	Fly_Samples	Endo	Arlington	B2-West	8.27.2021	13898	32	32.1659
Endo40B	Endo.Arlington	Fly_Samples	Endo	Arlington	B2-West	8.27.2021	4083	19	19.0099
Endo40C	Endo.Arlington	Fly_Samples	Endo	Arlington	B2-West	8.27.2021	40862	47	47.0463
Endo41A	Endo.DCC	Fly_Samples	Endo	DCC	DCC	9.9.2021	6467	73	73.0412
Endo42A	Endo.Arlington	Fly_Samples	Endo	Arlington	B1-East	9.10.2021	7997	43	43.0103
Endo42B	Endo.Arlington	Fly_Samples	Endo	Arlington	B1-East	9.10.2021	44786	49	49.0857
Endo42C	Endo.Arlington	Fly_Samples	Endo	Arlington	B1-East	9.10.2021	58973	50	50.1317
Endo42D	Endo.Arlington	Fly_Samples	Endo	Arlington	B1-East	9.10.2021	38997	50	50.0465
Endo42E	Endo.Arlington	Fly_Samples	Endo	Arlington	B1-East	9.10.2021	31110	45	45.0568
Endo44A	Endo.Arlington	Fly_Samples	Endo	Arlington	B2-East	9.10.2021	31182	127	127.116
Endo44B	Endo.Arlington	Fly_Samples	Endo	Arlington	B2-East	9.10.2021	379	10	10.0002
Endo44C	Endo.Arlington	Fly_Samples	Endo	Arlington	B2-East	9.10.2021	47358	20	20.2888
Endo44D	Endo.Arlington	Fly_Samples	Endo	Arlington	B2-East	9.10.2021	63727	41	41.0128
Endo44E	Endo.Arlington	Fly_Samples	Endo	Arlington	B2-East	9.10.2021	61093	43	43.0703
Endo46A	Endo.DCC	Fly_Samples	Endo	DCC	DCC	9.15.2021	4070	36	36.0455
Endo4A	Endo.Arlington	Fly_Samples	Endo	Arlington	B2-East	7.9.2021	2930	7	7.0084
Endo4B	Endo.Arlington	Fly_Samples	Endo	Arlington	B2-East	7.9.2021	12798	53	53.1054
Endo4C	Endo.Arlington	Fly_Samples	Endo	Arlington	B2-East	7.9.2021	2958	11	11.0076
Endo4D	Endo.Arlington	Fly_Samples	Endo	Arlington	B2-East	7.9.2021	18925	95	95.2142
Endo5A	Endo.Arlington	Fly_Samples	Endo	Arlington	B2-West	7.9.2021	2703	34	34.0309
Endo5B	Endo.Arlington	Fly_Samples	Endo	Arlington	B2-West	7.9.2021	1413	5	5.00184
Endo6A	Endo.DCC	Fly_Samples	Endo	DCC	DCC	7.15.2021	1870	30	30.0236
Endo6B	Endo.DCC	Fly_Samples	Endo	DCC	DCC	7.15.2021	213	7	7.25315
Endo6C	Endo.DCC	Fly_Samples	Endo	DCC	DCC	7.15.2021	133	16	16.0163
Endo6E	Endo.DCC	Fly_Samples	Endo	DCC	DCC	7.15.2021	511	10	10.0618
Endo7B	Endo.Arlington	Fly_Samples	Endo	Arlington	B1-East	7.16.2021	19584	18	18.0279
Endo7C	Endo.Arlington	Fly_Samples	Endo	Arlington	B1-East	7.16.2021	6518	31	31.0568
Endo7D	Endo.Arlington	Fly_Samples	Endo	Arlington	B1-East	7.16.2021	922	26	26.0186
Endo7E	Endo.Arlington	Fly_Samples	Endo	Arlington	B1-East	7.16.2021	1388	57	57.1054
Endo8A	Endo.Arlington	Fly_Samples	Endo	Arlington	B1-West	7.16.2021	36068	30	30.0379
Endo8C	Endo.Arlington	Fly_Samples	Endo	Arlington	B1-West	7.16.2021	27450	15	15.002
Endo8D	Endo.Arlington	Fly_Samples	Endo	Arlington	B1-West	7.16.2021	3749	50	50.0716
Endo8E	Endo.Arlington	Fly_Samples	Endo	Arlington	B1-West	7.16.2021	17401	145	145.261
Endo9A	Endo.Arlington	Fly_Samples	Endo	Arlington	B2-East	7.16.2021	246	9	9.06068
Endo9B	Endo.Arlington	Fly_Samples	Endo	Arlington	B2-East	7.16.2021	36349	42	42.1054
Endo9C	Endo.Arlington	Fly_Samples	Endo	Arlington	B2-East	7.16.2021	209	5	5.00703
