## Supplementary material for "Stable flies are bonafide reservoirs of mastitis-associated bacteria": Table S3

### Sheet: Table S3
Table S3. Etiology of infection for symptomatic cows housed at Arlington or the DCC during the study sampling period. Culturing was performed on-farm or off- site at the Wisconsin Veterinary Diagnostic Laboratory on the University of Wisconsin-Madison campus.
cow.id	location	mastYN1	DIM2	date	gram+YN	gram-YN	genus.id
124	Arlington	Y	13	2021-09-22	Y	N	NA
6055	Arlington	Y	238	2021-07-05	NA	NA	NA
6055	Arlington	Y	287	2021-08-23	NA	NA	NA
6055	Arlington	Y	287	2021-08-23	Y	N	Streptococcus
6055	Arlington	Y	287	2021-08-23	NA	NA	NA
6055	Arlington	Y	254	2021-07-21	NA	NA	NA
6055	Arlington	Y	234	2021-07-01	NA	NA	NA
6861	Arlington	Y	10	2021-08-23	Y	N	Staphylococcus
6861	Arlington	Y	3	2021-08-16	Y	N	NA
7183	Arlington	Y	81	2021-07-05	NA	NA	NA
7183	Arlington	Y	81	2021-07-05	Y	N	Staphylococcus
7363	Arlington	N	72	2021-07-21	NA	NA	NA
7363	Arlington	N	72	2021-07-21	NA	NA	NA
7382	Arlington	Y	314	2021-09-16	Y	N	Staphylococcus
7382	Arlington	Y	310	2021-09-12	Y	N	NA
7384	Arlington	Y	72	2021-09-27	Y	N	Staphylococcus
7384	Arlington	Y	72	2021-09-27	Y	N	NA
7406	Arlington	Y	390	2021-08-23	NA	NA	NA
7420	Arlington	Y	303	2021-09-07	Y	N	Streptococcus
7500	Arlington	Y	314	2021-07-07	N	Y	Klebsiella
7564	Arlington	N	331	2021-09-27	NA	NA	NA
7564	Arlington	N	296	2021-08-23	NA	NA	NA
7564	Arlington	N	292	2021-08-19	NA	NA	NA
7564	Arlington	N	327	2021-09-23	NA	NA	NA
7680	Arlington	N	247	2021-08-30	NA	NA	NA
7680	Arlington	N	243	2021-08-26	NA	NA	NA
7887	Arlington	Y	8	2021-09-20	N	Y	Escherichia
7887	Arlington	Y	5	2021-09-17	N	Y	NA
7901	Arlington	Y	8	2021-09-16	N	Y	Klebsiella
7901	Arlington	Y	5	2021-09-13	N	Y	NA
7975	Arlington	N	303	2021-07-17	Y	N	Staphylococcus
7975	Arlington	N	303	2021-07-17	Y	N	NA
8059	Arlington	Y	131	2021-07-26	NA	NA	NA
8059	Arlington	Y	114	2021-07-09	NA	NA	NA
8059	Arlington	Y	132	2021-07-27	Y	N	NA
8062	Arlington	N	121	2021-07-30	Y	N	NA
8064	Arlington	Y	166	2021-07-17	Y	N	Streptococcus
8064	Arlington	Y	169	2021-07-20	Y	N	NA
8076	Arlington	Y	179	2021-08-19	NA	NA	NA
8076	Arlington	Y	173	2021-08-13	NA	NA	NA
8081	Arlington	N	226	2021-09-30	NA	NA	NA
8090	Arlington	Y	312	2021-08-23	NA	NA	NA
8090	Arlington	Y	336	2021-09-16	Y	N	Staphylococcus
8090	Arlington	Y	336	2021-09-16	NA	NA	NA
8090	Arlington	Y	299	2021-08-10	Y	N	NA
8090	Arlington	Y	305	2021-08-16	N	Y	NA
8090	Arlington	Y	328	2021-09-08	NA	NA	NA
8103	Arlington	Y	414	2021-08-30	N	Y	Klebsiella
8103	Arlington	Y	435	2021-09-20	NA	NA	NA
8127	Arlington	Y	131	2021-09-07	N	Y	Escherichia
8127	Arlington	Y	130	2021-09-06	N	Y	NA
8217	Arlington	N	347	2021-09-07	NA	NA	NA
8217	Arlington	N	343	2021-09-03	NA	NA	NA
8222	Arlington	N	156	2021-08-30	NA	NA	NA
8222	Arlington	N	155	2021-08-29	NA	NA	NA
8253	Arlington	Y	264	2021-07-17	Y	N	Staphylococcus
8321	Arlington	N	281	2021-09-07	NA	NA	NA
8321	Arlington	N	276	2021-09-02	NA	NA	NA
8407	Arlington	Y	148	2021-08-23	N	Y	Escherichia
8478	Arlington	Y	164	2021-09-20	Y	N	Staphylococcus
8478	Arlington	Y	158	2021-09-14	Y	N	NA
8534	Arlington	Y	176	2021-09-27	N	Y	Escherichia
8534	Arlington	Y	174	2021-09-25	N	Y	NA
8544	Arlington	Y	45	2021-09-27	Y	N	Staphylococcus
8544	Arlington	Y	45	2021-09-27	Y	N	NA
8552	Arlington	Y	5	2021-07-05	Y	N	Staphylococcus
8552	Arlington	Y	1	2021-07-01	Y	N	NA
8560	Arlington	Y	96	2021-08-19	N	Y	Klebsiella
8560	Arlington	Y	90	2021-08-13	Y	N	NA
8578	Arlington	Y	57	2021-09-07	NA	NA	NA
8578	Arlington	Y	51	2021-09-01	NA	NA	NA
8605	Arlington	N	39	2021-07-23	NA	NA	NA
8626	Arlington	N	313	2021-07-05	NA	NA	NA
8659	Arlington	Y	350	2021-08-30	NA	NA	NA
8659	Arlington	Y	349	2021-08-29	N	Y	NA
8668	Arlington	Y	280	2021-08-23	NA	NA	NA
8673	Arlington	N	24	2021-09-07	N	Y	Klebsiella
8673	Arlington	N	20	2021-09-03	NA	NA	NA
8714	Arlington	Y	217	2021-09-07	N	Y	Escherichia
8797	Arlington	Y	209	2021-08-09	NA	NA	NA
8802	Arlington	Y	266	2021-09-12	N	Y	NA
8809	Arlington	Y	166	2021-08-23	Y	N	Streptococcus
8846	Arlington	Y	130	2021-09-07	NA	NA	NA
8846	Arlington	Y	126	2021-09-03	N	Y	NA
8917	Arlington	Y	113	2021-08-19	N	Y	Klebsiella
8917	Arlington	Y	124	2021-08-30	N	Y	Klebsiella
8917	Arlington	Y	107	2021-08-13	Y	N	NA
8917	Arlington	Y	107	2021-08-13	Y	N	NA
8917	Arlington	Y	124	2021-08-30	N	Y	NA
8954	Arlington	N	360	2021-07-05	NA	NA	NA
8983	Arlington	Y	1	2021-08-19	Y	N	Streptococcus
9085	Arlington	Y	279	2021-09-20	NA	NA	NA
9085	Arlington	Y	266	2021-09-07	NA	NA	NA
9085	Arlington	Y	265	2021-09-06	NA	NA	NA
9085	Arlington	Y	276	2021-09-17	Y	N	NA
9143	Arlington	Y	275	2021-09-27	Y	N	Staphylococcus
9143	Arlington	Y	191	2021-07-05	NA	NA	NA
9143	Arlington	Y	191	2021-07-05	Y	N	Staphylococcus
9143	Arlington	Y	274	2021-09-26	Y	N	NA
9143	Arlington	Y	187	2021-07-01	Y	N	NA
9212	Arlington	Y	100	2021-08-09	NA	NA	NA
9212	Arlington	Y	97	2021-08-06	Y	N	NA
9222	Arlington	Y	137	2021-08-12	Y	N	Staphylococcus
9222	Arlington	Y	133	2021-08-08	Y	N	NA
9356	Arlington	Y	35	2021-08-23	N	Y	Escherichia
9356	Arlington	Y	59	2021-09-16	N	Y	Escherichia
9356	Arlington	Y	70	2021-09-27	NA	NA	NA
9584	Arlington	Y	141	2021-07-17	Y	N	Staphylococcus
9584	Arlington	Y	141	2021-07-17	Y	N	NA
9765	Arlington	Y	51	2021-09-27	NA	NA	NA
9765	Arlington	Y	12	2021-08-19	NA	NA	NA
9765	Arlington	Y	4	2021-08-11	NA	NA	NA
9765	Arlington	Y	47	2021-09-23	NA	NA	NA
161	DCC	Y	234	2021-07-08	N	Y	Klebsiella
161	DCC	Y	232	2021-07-06	N	Y	NA
167	DCC	Y	220	2021-07-22	N	Y	Klebsiella
7182	DCC	Y	226	2021-07-16	Y	N	Staphylococcus
7182	DCC	Y	226	2021-07-16	N	Y	Klebsiella
7182	DCC	Y	224	2021-07-14	N	Y	NA
7916	DCC	Y	234	2021-07-22	N	Y	Klebsiella
7916	DCC	Y	233	2021-07-21	NA	NA	NA
8076	DCC	Y	198	2021-09-07	N	Y	Klebsiella
8076	DCC	Y	173	2021-08-13	NA	NA	NA
8076	DCC	Y	196	2021-09-05	N	Y	NA
8254	DCC	Y	228	2021-07-08	Y	N	Staphylococcus
8254	DCC	Y	221	2021-07-01	Y	N	NA
8254	DCC	Y	262	2021-08-11	NA	NA	NA
8359	DCC	Y	254	2021-09-01	N	Y	Klebsiella
8407	DCC	Y	144	2021-08-19	N	Y	NA
8522	DCC	Y	152	2021-07-23	N	Y	Klebsiella
8523	DCC	Y	158	2021-07-19	NA	NA	NA
8671	DCC	Y	220	2021-07-16	N	Y	Klebsiella
8671	DCC	Y	218	2021-07-14	Y	Y	NA
9067	DCC	Y	237	2021-07-26	N	Y	Klebsiella
9085	DCC	Y	213	2021-07-16	NA	NA	NA
9085	DCC	Y	211	2021-07-14	Y	N	NA
9271	DCC	Y	110	2021-09-10	N	Y	Klebsiella
1Clinical mastitis documented (Y) or not (N).
2Days in milk.
