## Supplementary material for "Stable flies are bonafide reservoirs of mastitis-associated bacteria": Table S4

### Sheet: Escherichia
Table S4. Culture results for glycerol stocks generated from internal fly samples, along with whether a given taxon was detected in each sample via high throughput 16S rRNA gene amplicon sequencing. Metadata for individual samples can be found in Table S1. Glycerol stocks were not generated for samples Endo4A-D. MC = MacConkey; MS = Mannitol Salt.
sample.id	escherichia-shigella.seqsYN	staphylococcus.seqsYN	enterobacteriaceae.seqsYN	growth.MC.agarYN	growth.MS.agarYN	e.coli.idYN	staphylococcus.idYN	klebsiella.idYN
Endo20B	Y	Y	N	N	Y	N	N	N
Endo1A	N	Y	N	N	Y	N	N	N
Endo15C	N	Y	N	N	Y	N	N	N
Endo24E	N	Y	Y	N	Y	N	N	N
Endo15B	Y	Y	Y	N	Y	N	N	N
Endo24D	N	Y	Y	N	Y	N	N	N
Endo11B	N	N	N	Y	Y	N	N	N
Endo11E	N	Y	N	Y	Y	N	N	N
Endo15A	N	Y	N	Y	Y	N	N	N
Endo5A	N	Y	N	Y	Y	N	N	N
Endo12E	N	N	Y	Y	Y	N	N	N
Endo6C	N	N	Y	Y	Y	N	N	N
Endo13B	Y	Y	Y	Y	Y	N	N	N
Endo6B	N	N	Y	Y	Y	N	N	N
Endo29A	N	Y	Y	Y	Y	N	N	N
Endo13D	N	Y	Y	Y	Y	N	N	N
Endo30A	N	Y	Y	Y	Y	N	N	N
Endo27A	N	Y	Y	Y	Y	N	N	Y
Endo21A	N	N	Y	Y	Y	N	N	Y
Endo6A	N	Y	Y	Y	Y	N	N	N
Endo30D	N	Y	Y	Y	Y	N	N	N
Endo13C	N	N	Y	Y	Y	N	N	N
Endo24B	N	Y	Y	Y	Y	N	N	N
Endo35A	Y	Y	Y	Y	Y	N	N	N
Endo12B	N	N	N	N	Y	N	Y	N
Endo22B	N	Y	N	N	Y	N	Y	N
Endo3C	N	Y	Y	N	Y	N	Y	N
Endo7C	N	Y	Y	N	Y	N	Y	N
Endo17C	Y	Y	Y	N	Y	N	Y	N
Endo3E	N	Y	Y	N	Y	N	Y	N
Endo24C	N	Y	Y	N	Y	N	Y	N
Endo32D	N	N	N	Y	Y	N	Y	N
Endo6E	N	N	N	Y	Y	N	Y	N
Endo10A	N	Y	N	Y	Y	N	Y	N
Endo5B	N	Y	N	Y	Y	N	Y	N
Endo12C	N	Y	N	Y	Y	N	Y	N
Endo11A	N	Y	N	Y	Y	N	Y	N
Endo7B	N	Y	N	Y	Y	N	Y	N
Endo14A	N	Y	N	Y	Y	N	Y	N
Endo9A	N	Y	N	Y	Y	N	Y	N
Endo23A	N	Y	N	Y	Y	N	Y	Y
Endo10B	N	Y	N	Y	Y	N	Y	N
Endo3D	N	Y	N	Y	Y	N	Y	N
Endo14C	N	Y	N	Y	Y	N	Y	N
Endo37A	N	Y	N	Y	Y	N	Y	N
Endo12D	N	Y	N	Y	Y	N	Y	N
Endo2A	N	Y	N	Y	Y	N	Y	N
Endo34B	N	Y	Y	Y	Y	N	Y	N
Endo9C	N	Y	Y	Y	Y	N	Y	N
Endo34A	N	Y	Y	Y	Y	N	Y	N
Endo25C	N	Y	Y	Y	Y	N	Y	N
Endo7E	N	Y	Y	Y	Y	N	Y	N
Endo29B	N	Y	Y	Y	Y	N	Y	N
Endo13E	N	Y	Y	Y	Y	N	Y	N
Endo40B	N	Y	Y	Y	Y	N	Y	N
Endo25B	N	Y	Y	Y	Y	N	Y	N
Endo44B	N	Y	Y	Y	Y	N	Y	N
Endo7D	N	Y	Y	Y	Y	N	Y	N
Endo13A	N	Y	Y	Y	Y	N	Y	N
Endo23B	N	Y	Y	Y	Y	N	Y	Y
Endo32A	N	Y	Y	Y	Y	N	Y	N
Endo24A	N	Y	Y	Y	Y	N	Y	N
Endo40A	N	Y	Y	Y	Y	N	Y	N
Endo38A	N	Y	Y	Y	Y	N	Y	Y
Endo22D	Y	Y	Y	Y	Y	N	Y	N
Endo8A	N	Y	Y	Y	Y	N	Y	N
Endo11D	N	N	Y	Y	Y	N	Y	N
Endo34C	N	Y	Y	Y	Y	N	Y	N
Endo46A	N	Y	Y	Y	Y	N	Y	N
Endo37E	N	Y	Y	Y	Y	N	Y	N
Endo37B	Y	Y	Y	Y	Y	N	Y	N
Endo25A	N	Y	Y	Y	Y	N	Y	N
Endo23E	Y	Y	Y	Y	Y	N	Y	Y
Endo27E	N	Y	Y	Y	Y	N	Y	N
Endo25D	N	Y	Y	Y	Y	N	Y	N
Endo22E	Y	Y	Y	Y	Y	N	Y	N
Endo8D	N	Y	Y	Y	Y	N	Y	N
Endo15D	Y	Y	Y	Y	Y	N	Y	N
Endo33B	Y	Y	Y	Y	Y	N	Y	Y
Endo27D	N	Y	Y	Y	Y	N	Y	N
Endo9B	Y	Y	Y	Y	Y	N	Y	Y
Endo20A	Y	Y	Y	Y	Y	N	Y	N
Endo10D	N	Y	Y	Y	Y	N	Y	Y
Endo27B	Y	Y	Y	Y	Y	N	Y	N
Endo40C	Y	Y	Y	Y	Y	N	Y	Y
Endo27C	N	Y	Y	Y	Y	N	Y	N
Endo8E	N	Y	Y	Y	Y	N	Y	N
Endo41A	Y	Y	Y	Y	Y	N	Y	Y
Endo23C	Y	Y	Y	Y	Y	N	Y	Y
Endo8C	N	Y	Y	Y	Y	N	Y	N
Endo44E	N	Y	Y	Y	Y	N	Y	N
Endo42B	Y	Y	Y	Y	Y	N	Y	Y
Endo28A	Y	Y	Y	Y	Y	N	Y	N
Endo44C	N	Y	Y	Y	Y	N	Y	Y
Endo16A	Y	Y	N	Y	Y	Y	N	N
Endo22C	Y	Y	N	Y	Y	Y	N	N
Endo30C	Y	Y	Y	Y	Y	Y	N	N
Endo37D	Y	Y	Y	Y	Y	Y	N	N
Endo44A	Y	Y	Y	Y	Y	Y	N	Y
Endo33A	Y	N	Y	Y	Y	Y	N	Y
Endo18B	Y	Y	N	Y	Y	Y	Y	N
Endo1B	Y	Y	N	Y	Y	Y	Y	N
Endo18A	N	Y	N	Y	Y	Y	Y	N
Endo3A	Y	Y	N	Y	Y	Y	Y	N
Endo2B	N	Y	Y	Y	Y	Y	Y	N
Endo39B	Y	Y	Y	Y	Y	Y	Y	Y
Endo19A	Y	Y	Y	Y	Y	Y	Y	N
Endo22A	N	Y	Y	Y	Y	Y	Y	N
Endo39D	Y	Y	Y	Y	Y	Y	Y	Y
Endo39A	Y	Y	Y	Y	Y	Y	Y	Y
Endo19B	Y	Y	Y	Y	Y	Y	Y	N
Endo42E	Y	Y	Y	Y	Y	Y	Y	Y
Endo23D	Y	Y	Y	Y	Y	Y	Y	N
Endo14B	Y	Y	Y	Y	Y	Y	Y	Y
Endo42C	Y	Y	Y	Y	Y	Y	Y	Y
Endo42A	Y	Y	Y	Y	Y	Y	Y	Y
Endo28B	Y	Y	Y	Y	Y	Y	Y	N
Endo30B	N	Y	Y	Y	Y	Y	Y	N
Endo37C	Y	Y	Y	Y	Y	Y	Y	N
Endo39C	Y	Y	Y	Y	Y	Y	Y	Y
Endo42D	Y	Y	Y	Y	Y	Y	Y	Y
Endo44D	Y	Y	Y	Y	Y	Y	Y	Y
